# Engineering Ca^2+^-dependent DNA polymerase activity

**DOI:** 10.1101/2023.05.11.540423

**Authors:** Bradley W. Biggs, Alexandra M. de Paz, Namita J. Bhan, Thaddeus R. Cybulski, George M. Church, Keith E. J. Tyo

## Abstract

Advancements in synthetic biology have provided new opportunities in biosensing with applications ranging from genetic programming to diagnostics. Next generation biosensors aim to expand the number of accessible environments for measurement, increase the number of measurable phenomena, and improve the quality of the measurement. To this end, an emerging area in the field has been the integration of DNA as an information storage medium within biosensor outputs, leveraging nucleic acids to record biosensor state over time. However, slow signal transduction steps, due to the timescales of transcription and translation, bottleneck many sensing-DNA recording approaches. DNA polymerases (DNAPs) have been proposed as a solution to the signal transduction problem by operating as both the sensor and responder, but there is presently a lack of DNAPs with functional sensitivity to many desirable target ligands. Here, we engineer components of the Pol δ replicative polymerase complex of *Saccharomyces cerevisiae* to sense and respond to Ca^2+^, a metal cofactor relevant to numerous biological phenomena. Through domain insertion and binding site grafting to Pol δ subunits, we demonstrate functional allosteric sensitivity to Ca^2+^. Together, this work provides an important foundation for future efforts in developing DNAP-based biosensors.
