## Supplementary material for "Engineering Ca^2+^-dependent DNA polymerase activity": Table of Primers

### Sheet: Sheet1
Shorthand	Primer Name	Sequence	Comments
BWB001	Fw-POL3-R696W-1	GAGATGTTTTAAATGGTTGGCAATTGGCTTTGAAG	Comments
BWB002	Rv-POL3-R696W-1	CTTCAAAGCCAATTGCCAACCATTTAAAACATCTC
BWB003	Fw-POL3-R696W-2	GATGAGAAGGATCCATTCAAAAGAGATGTTTTAAATGGTTGGCAATTGGCTTTGAAGATT	From Loeb et al., JBC 2013; For point mutation R696W
BWB004	Rv-POL3-R696W-2	GGCAGCTTCGGTACCAAGATCCATAGCTTCCTT
BWB005	Sq-POL3-R696W	GGATGAATTAATAAGTGGTAG	Sequencing primer for R696W POL3 mutation
BWB006	Fw-polA-XbaI-nativeRBS	ATTAATTCTAGATAATCTGATAAACAGGCACGGAC	To PCR polA off E. coli genome and introduce XbaI cut site to carry over native RBS and not T7 RBS of pET28a
BWB007	Rv-polA-EcoRI-nativeRBS	ATTAATGAATTCTTAGTGCGCCTGATCCCAG	To PCR polA off E. coli genome and introduce EcoRI cut site 3' end.
BWB008	Fw-polA-NdeI-T7RBS	AATATTCATATGGTTCAGATCCCCCAAAATC	To PCR polA off E. coli genome and introduce NdeI cut site and use T7 RBS of pET28a
BWB009	Fw-POL3-K419D	CGTGCAAAGGCGCTAGATGTGAATGATTTCCC	K419D mutation of POL3. Tm in GenComp - 64.96
BWB010	Rv-POL3-K419D	GGGAAATCATTCACATCTAGCGCCTTTGCACG	K419D mutation of POL3. Tm in GenComp - 64.96
BWB011	Sq-Fw-ypclac111-POL3-1	GCAGCGTTCTTGCTTGACGGTTG	Sequencing primer for ypclac111-POL3; no priming
BWB012	Sq-Fw-ypclac111-POL3-2	GATGCGGAACAGAGCGTACTG	Sequencing primer for ypclac111-POL3
BWB013	Sq-Fw-ypclac111-POL3-3	CCTTTGATATCGAGTGTGCTGG	Sequencing primer for ypclac111-POL3
BWB014	Sq-Fw-ycplac111-POL3-4	GACGCCTACCTGCCTTTAAGGC	Sequencing primer for ypclac111-POL3
BWB015	Sq-Fw-ypclac111-POL3-5	CTGCTTATGGTCGTACCATG	Sequencing primer for ypclac111-POL3
BWB016	Sq-Fw-ycplac111-POL3-6	GTTGGTGATCGTGTGGACTATG	Sequencing primer for ypclac111-POL3
BWB017	Fw-ycplac111-POL3-R696W-WT	GAGATGTTTTAAATGGTAGACAATTGGCTTTGAAG	Control for point mutation worklfow, this introduces no mutation (or shouldn't)
BWB018	Rv-ypclac111-POL3-R696W-WT	CTTCAAAGCCAATTGTCTACCATTTAAAACATCTC	Control for point mutation worklfow, this introduces no mutation (or shouldn't)
BWB019	Sq-Rv-ypclac111-POL3-7	GGAAGAATTGGGCGCTGGGACG	Additional sequencing primer for promoter and front of POL3
BWB020	Sq-Fw-ypclac111-8	CGCCAGCAACGCGGCCTTTTTACGG	Additional sequencing primer for promoter and front of POL3
BWB021	Sq-Fw-ypclac111-9	GGTTTCGCCACCTCTGACTTG	Additional sequencing primer for promoter and front of POL3
BWB022	Fw-POL3-A321D-A323E	CATGTCCTTTGATATCGAGTGTGCTGGTAGGATTG	For reversion to exo- to have catalytic Asp and Glu
BWB023	Rv-POL3-A321D-A323E	CAATCCTACCAGCACACTCGATATCAAAGGACATG	For reversion to exo- to have catalytic Asp and Glu
BWB024	Sq-T7-Promoter	TAATACGACTCACTATAGGG	Generic T7 promoter sequencing
BWB025	Sq-Rv-polA	GCAGTCCAGCGTTTGAACTC	For polA colony PCR.
BWB026	Fw-GFP-Gib-ycplac111-POL3	CTTTATACATATACGCACAGCAATGAGTAAAGGAGAAGAACT	For gibson of GFP into POL3's place on ycplac111
BWB027	Rv-GFP-Gib-ycplac111-POL3	TGCCACCCTATCGTTTTTTATTATTTGTATAGTTCATCCA	For gibson of GFP into POL3's place on ycplac111
BWB028	Fw-ycplac111-POL3promoter	TAAAAAACGATAGGGTGGCA	For gibson of GFP into POL3's place on ycplac111
BWB029	Rv-ycplac111-POL3promoter	TGCTGTGCGTATATGTATAA	For gibson of GFP into POL3's place on ycplac111
BWB030	Fw-polA-pET28a-Gibson	TTTGTTTAACTTTAAGAAGGAGATATACATGGTTCAGATCCCCCAAAATCC	For initial trial of RD and then Gibson of polA.
BWB031	Rv-polA-pET28a-Gibson	TGTCGACGGAGCTCGTTAGTGCGCCTGATCCCAGT	For initial trial of RD and then Gibson of polA.
BWB032	Fw-pET28a-cPCR	CGTAGAGGATCGAGATCTCGATCC	pET28 forward into gene for cPCR. Better Tm than T7 promoter.
BWB033	Fw-POL3-K419D-NEB	AAAGGCGCTAGATGTGAATGATTTCC	Suggested Ta of 60 C from NEB site.
BWB034	Rv-POL3-K419D-NEB	GCACGGTTTAAAAGATAAGG	Suggested Ta of 60 C from NEB site.
BWB035	Rv-POL3exo-cPCR	GGAAATCATTCACCTTTAGCGCC
BWB036	Fw-pET28a-polA-RTW	CTGAGATCCGGCTGCTAA	putting polA into pET28 without tags for Jesse, using RTW PCR and gibson
BWB037	Rv-pET28a-polA-RTW	CCATGGTATATCTCCTTCTTAAAG	putting polA into pET28 without tags for Jesse, using RTW PCR and gibson
BWB038	Fw-polA-pET28-RTW-Gib	CTTTAAGAAGGAGATATACCATGGTTCAGATCCCCCAAAATCCAC	putting polA into pET28 without tags for Jesse, using RTW PCR and gibson
BWB039	Rv-polA-pET28-RTW-Gib	GCAGCCGGATCTCAGTTAGTGCGCCTGATCCCAG	putting polA into pET28 without tags for Jesse, using RTW PCR and gibson
BWB040	Fw-pET28a-POL3Exo-RTW	CTGAGATCCGGCTGCTAACA	Putting the exo fragment into pET28 for point mutation protocol with RTW PCR and Gibson
BWB041	Rv-pET28a-POL3Exo-RTW	AGAGGGGAATTGTTATCCGCT	Putting the exo fragment into pET28 for point mutation protocol with RTW PCR and Gibson
BWB042	Fw-POL3Exo-pET28-Gib	CGGATAACAATTCCCCTCTGCTGAGGGTGATTGGTCTCA	Putting the exo fragment into pET28 for point mutation protocol with RTW PCR and Gibson
BWB043	Rv-POL3Exo-pET28-Gib	GCAGCCGGATCTCAGCGGCCAACCTTCTTCTTGTT	Putting the exo fragment into pET28 for point mutation protocol with RTW PCR and Gibson
BWB044	Fw-POL3-V420D-NEB	CTAAAGGACAATGATTTCCCATATTTTGG	Second point mutation of POL3 putting Asp at position 420
BWB045	Rv-POL3-V420D-NEB	CGCCTTTGCACGGTTTAAAAG	Second point mutation of POL3 putting Asp at position 420
BWB046	Fw-polA-K12	TCATCCTGTCTGTGGCATCC	NCBI designed Primer for getting polA off of E. coli genome
BWB047	Rv-polA-K12	AGGCATGTTCAGGCGAATCT	NCBI designed Primer for getting polA off of E. coli genome
BWB048	Fw-POL3-P424D-NEB	GTGAATGATTTCGATTATTTTGGAAGG	Third point mutation of POL3 putting Asp at position 424
BWB049	Rv-POL3-P424D-NEB	CTTTAGCGCCTTTGCACGG	Third point mutation of POL3 putting Asp at position 424
BWB050	Fw-POL3-A415E-NEB	TGAAAAGGCGCTAAAGGTGAATGATTTCCC	Asp initial POL3 mutations.
BWB051	Rv-POL3-A415E-NEB	CGGTTTAAAAGATAAGGGATATCAAAATTTGTAG	Asp initial POL3 mutations.
BWB052	Fw-POL3-D422A-F423D-NEB	TGCTGACCCATATTTTGGAAGGTTAAAAACCG	Asp initial POL3 mutations.
BWB053	Rv-POL3-D422A-F423D-NEB	TTCACCTTTAGCGCCTTTGCACGGTT	Asp initial POL3 mutations.
BWB054	Fw-POL3-Y425D-NEB	TTTGGAAGGTTAAAAACCGTTAAGC	Asp initial POL3 mutations.
BWB055	Rv-POL3-Y425D-NEB	ATCTGGGAAATCATTCACCTTTAGCG	Asp initial POL3 mutations.
BWB056	Fw-Sq-Herr-LEU	GAGGTTTCTGTGAAGCTGCA	Leucine marker on ycplac111 sequencing primers
BWB057	Rv-Sq-Herr-LEU	AAGTGCCACCTGACGTCTAA	Leucine marker on ycplac111 sequencing primers
BWB058	Fw-ExoMinus-D321A-E323A-NEB	ATCGCGTGTGCTGGTAGGATTGGC	Exonuclease deactivation primers
BWB059	Rv-ExoMinus-D321A-E323A-NEB	AGCAAAGGACATGATACGCAATGGAG	Exonuclease deactivation primers
BWB060	Fw-RTW-Herr-POL3-NoExo	TTTACTGTTTGAAAGACGCCTAC	Reinsertion of POL3Exo into Herr (after mutations on pET backbone)
BWB061	Rv-RTW-Herr-POL3-NoExo	AGGATGTGCTATTAGGTTACG	Reinsertion of POL3Exo into Herr (after mutations on pET backbone)
BWB062	Fw-POL3Exo-Gib-IntoHerr	CGTAACCTAATAGCACATCCTGCTGAGGGTGATTGGTCTCA	Reinsertion of POL3Exo into Herr (after mutations on pET backbone)
BWB063	Rv-POL3Exo-Gib-IntoHerr	GGCGTCTTTCAAACAGTAAACGGCCAACCTTCTTCTTGTT	Reinsertion of POL3Exo into Herr (after mutations on pET backbone)
BWB064	Fw-RTW-Herr-POL3ExogBlock	CGGCCGATTACAGTTGGATCTTTTG	Linearize Herr backbone to yeast homologous recombine in POL3Exo point mutant gBlocks
BWB065	Rv-RTW-Herr-POL3ExogBlock	GTATGAGACCAATCACCCTCAGC	Linearize Herr backbone to yeast homologous recombine in POL3Exo point mutant gBlocks
BWB066	Fw-RTW-Gib-Herr-gBlock	CAATTTATTCAGCGTGAGTA	PCR to linearize and prepare WT Herr POL3 backbone to accept varient POL3Exo gBlock
BWB067	Rv-RTW-Gib-Herr-gBlock	AGGATGTGCTATTAGGTTACG	PCR to linearize and prepare WT Herr POL3 backbone to accept varient POL3Exo gBlock
BWB068	Fw-POL3ExogBlock-Gib-IntoHerr	CGTAACCTAATAGCACATCCTGCTGAGGGTGATTGGTCTCA	PCR/Gibson to prep variant POL3Exo for insertion into WT Herr POL3.
BWB069	Rv-POL3ExogBlock-Gib-IntoHerr	GTTTATACTCACGCTGAATAAATTGCAAAAGATCCAACTGTAATC	PCR/Gibson to prep variant POL3Exo for insertion into WT Herr POL3.
BWB070	Fw-RTW-Mumberg-Sq	GGGGGATCCACTAGTTCTAGA	RTW PCR of Mumber plasmid (all, based on MRS), also for sequencing.
BWB071	Rv-RTW-Mumberg-Sq	CTTATCGATACCGTCGACCTC	RTW PCR of Mumber plasmid (all, based on MRS), also for sequencing.
BWB072	Fw-GCaMP6F-His6-GibINTOMumberg	GGTCGACGGTATCGATAAGATGGGTTCTCATCATCATCA	Gibson primers for putting GCaMP6F into Mumberg
BWB073	Rv-GCaMP6F-His6-GibINTOMumberg	AGAACTAGTGGATCCCCCTCACTTCGCTGTCATCATTT	Gibson primers for putting GCaMP6F into Mumberg
BWB074	Fw-pETExo-HomRec-Herr	CAATTAATTATCGTAACCTAATAGCACATCCTGCTGAGGGTGATTGGTCTCA	Homologous recombination primers for pET-Exo and gBlock
BWB075	Rv-pETExo-HomRec-Herr	AAGGCAGGTAGGCGTCTTTCAAACAGTAAACGGCCAACCTTCTTCTTGTT	Homologous recombination primers for pET-Exo
BWB076	Rv-gBlock-HomRec-Herr	GTAGGATCTTAGTTTATACTCACGCTGAATAAATTGCAAAAGATCCAACTGTAATC	Homologous recombination primers for gBlock
BWB077	Fw-RTW-Mumberg-MRS	CTTATCGATACCGTCGACCTC	GCaMP6F into Mumberg Gibson
BWB078	Rv-RTW-Mumberg-MRS	GGGGGATCCACTAGTTCTAG	GCaMP6F into Mumberg Gibson
BWB079	Fw-Gib-GCaMP6F-into-Mum	AGAACTAGTGGATCCCCCATGGGTTCTCATCATCATCA	GCaMP6F into Mumberg Gibson
BWB080	Rv-Gib-GCaMP6F-into-Mum	GGTCGACGGTATCGATAAGTCACTTCGCTGTCATCATTT	GCaMP6F into Mumberg Gibson
BWB081	Fw-POL3Exo-Motif1-NEB	GATTTTGACAGGTTAAAAACCGTTAAGCAAG	First Ca2+ exo binding motif
BWB082	Rv-POL3Exo-Motif1-NEB	TCCGTCACCATTCACCTTTAGCGCCTTTTC	First Ca2+ exo binding motif
BWB083	Fw-cPCR-GCaMP-Mum	GAGCGCACCATCTTCTTCAAG	QC on GCaMP6F Mumberg
BWB084	Rv-cPCR-GCaMP-Mum	GACTTCAGGTTGTCTAACTCC	QC on GCaMP6F Mumberg
BWB085	Rv-Sq-GCaMP6F-Mumberg-1	CTTGAAGAAGATGGTGCGCTC	QC on GCaMP6F Mumberg
BWB086	Rv-Sq-GCaMP6F-Mumberg-2	CTTGTCGGCCTTGATATAGAC	QC on GCaMP6F Mumberg
BWB087	Fw-POL3-Exo-Motif-1-A415E	GGCGCTAAAGGTGAATGGTGACGGAGATTTTGAC	Added Glu anchor to POL3 Motif 1 (Either for A415E or K416E)
BWB088	Rv-POL3-Exo-Motif-1-A415E	TTTTCACGGTTTAAAAGATAAGGGATATCAAAATTTGTAG	Add Glu anchor to POL3 for A415E
BWB089	Rv-POL3-Exo-Motif-1-K416E	TCTGCACGGTTTAAAAGATAAGGGATATCAAAATTTGTAG	Add Glu anchor to POL3 for K416E
BWB090	Fw-POL3Exo-Y425D-G427D-NEB	GATTTTGACAGGTTAAAAACCGTTAAGCAAG	Initial POL3 point mutants and double combinations
BWB091	Rv-POL3Exo-Y425D-G427D-NEB	TGGGAAATCATTCACCTTTAGCGCCTTTGC	Initial POL3 point mutants and double combinations
BWB092	Fw-POL3Exo-G427D-Only-NEB	TATTTTGACAGGTTAAAAACCGTTAAGCAAG	Initial POL3 point mutants and double combinations
BWB093	Fw-POL3Exo-P424A-NEB	TATTTTGGAAGGTTAAAAACCGTTAAGCAAG	Initial POL3 point mutants and double combinations
BWB094	Rv-POL3Exo-P424A-NEB	TGCGAAATCATTCACCTTTAGCGCCTTTGC	Initial POL3 point mutants and double combinations
BWB095	Fw-yc-POL3-PCR	ATGTTGTGTGGAATTGTGAGCGGATAACAAT	Building Ca2+ binding motif further on POL3 Exo
BWB096	Rv-yc-POL3-PCR	TACCGCATCAGGCGCCATTCGCCATTCA	Building Ca2+ binding motif further on POL3 Exo
BWB097	Fw-POL3-G427-F426I-Y425D	TGATTTCCCAGATATTGACAGGTTAAAAACCGTTAAGC	Building Ca2+ binding motif further on POL3 Exo
BWB098	Fw-POL3-G427-F426I-Y425D-P424G	TGATTTCGGTGATATTGACAGGTTAAAAACCGTTAAGC	Building Ca2+ binding motif further on POL3 Exo
BWB099	Fw-POL3-G427-F426I-Y425D-P424G-F423N-D422G	TGGTAACGGTGATATTGACAGGTTAAAAACCGTTAAGC	Building Ca2+ binding motif further on POL3 Exo
BWB100	Rv-POL3-G427D-F426I-Y425D (P424G) (F423N) (D422G)	TTCACCTTTAGCGCCTTTGCACGGTTTAAAAGATAAGGG	Building Ca2+ binding motif further on POL3 Exo
BWB101	Fw-POL3-A415E-DIDGNG	AATGGTAACGGTGATATTGACAGGTTAAAAACCGTTAAGC	Building Ca2+ binding motif further on POL3 Exo
BWB102	Rv-POL3-A415E-DIDGNG	CACCTTTAGCGCCTTTTCACGGTTTAAAAGATAAGGGATATCAAAATTTG	Building Ca2+ binding motif further on POL3 Exo
BWB103	Rv-POL3-K416E-DIDGNG	CACCTTTAGCGCCTCTGCACGGTTTAAAAGATAAGGGATATCAAAATTTG	Building Ca2+ binding motif further on POL3 Exo
BWB118	Fw-POL3-N421T-L433A	CAGGTTAAAAACCGTTGCTCAAGAAATTAAAGAGTCTGTGTTCTCTTC	POL3 Exo MV2.1 both N421T and K433A (NEB says use 64 C)
BWB119	RV-POL3-N421T-L433A	TCAATATCACCGTTACCAGTCACCTTTAGCGCCTCTGC	POL3 Exo MV2.1 both N421T and K433A
BWB120	Fw-POL3-N421T	GCTAAAGGTGACTGGTAACGGTG	POL3 Exo MV2.1 both N421T only (NEB says 64 C)
BWB121	Rv-POL3-N421T	GCCTCTGCACGGTTTAAA	POL3 Exo MV2.1 both N421T only
BWB122	Fw-POL3-L433A	AAAAACCGTTGCTCAAGAAATTAAAGAGTC	POL3 Exo MV2.1 both K433A only (NEB says 56)
BWB123	Rv-POL3-L433A	AACCTGTCAATATCACCG	POL3 Exo MV2.1 both K433A only
BWB134	Fw-K433A-WT-NEB	AAAAACCGTTGCTCAAGAAATTAAAGAGTC	Creation of K433A point mutant on WT POL3.
BWB125	Rv-K433A-WT-NEB	AACCTTCCAAAATATGGG	Creation of K433A point mutant on WT POL3.
BWB136	Fw-N421T-WT-NEB	GCTAAAGGTGACTGATTTCCCATATTTTG	Creation of N421T point mutant on WT POL3.
BWB137	Rv-N421T-WT-NEB	GCCTTTGCACGGTTTAAAAG	Creation of N421T point mutant on WT POL3.
BWB138	Fw-K433A-N421T-WT-NEB	AAGGTTAAAAACCGTTGCTCAAGAAATTAAAGAGTCTGTGTTCTC	Creation of K433A + N421T point mutant on WT POL3.
BWB139	Rv-K433A-N421T-WT-NEB	CCAAAATATGGGAAATCAGTCACCTTTAGCGCCTTTGC	Creation of K433A + N421T point mutant on WT POL3.
BWB140	Fw-K416E-WT-NEB	AAACCGTGCAGAGGCGCTAAAGG	Creation of K416E point mutant on WT POL3.
BWB141	Rv-K416E-WT-NEB	AAAAGATAAGGGATATCAAAATTTGTAGTATTATAACC	Creation of K416E point mutant on WT POL3.
BWB142	Fw-D427A-MV2p1-NEB	CGGTGATATTGCGAGGTTAAAAACC	Relief of D427 to alanie to potentially disrupt MV2.1 Ca binding
BWB143	Rv-D427A-MV2p1-NEB	TTACCAGTCACCTTTAGC	Relief of D427 to alanie to potentially disrupt MV2.1 Ca binding
BWB144	Fw-D425A-MV2p1-NEB	TGGTAACGGTGCGATTGACAGGTTAAAAAC	Relief of D425 to alanie to potentially disrupt MV2.1 Ca binding
BWB145	Rv-D425A-MV2p1-NEB	GTCACCTTTAGCGCCTCT	Relief of D425 to alanie to potentially disrupt MV2.1 Ca binding
BWB150	Fw-MV2.1-K419D-NEB	AGAGGCGCTAGATGTGACTGGTAAC	Point mutations on MV2.1 for Kinetic variants
BWB151	Rv-MV2.1-K419D-NEB	GCACGGTTTAAAAGATAAGG	Point mutations on MV2.1 for Kinetic variants
BWB152	Fw-MV2.1-K419S-NEB	AGAGGCGCTATCTGTGACTGGTAAC	Point mutations on MV2.1 for Kinetic variants
BWB153	Rv-MV2.1-K419S-NEB	GCACGGTTTAAAAGATAAG	Point mutations on MV2.1 for Kinetic variants
BWB154	Fw-MV2.1-K419T-NEB	AGAGGCGCTAACAGTGACTGGTAAC	Point mutations on MV2.1 for Kinetic variants
BWB155	Fw-MV2.1-K419N-NEB	AGAGGCGCTAAACGTGACTGGTA	Point mutations on MV2.1 for Kinetic variants
BWB156	Fw-Herr-BB-HomRec-V2	TTTACTGTTTGAAAGACGCCT	Alternative Primer3 designed linearization of Herr BB for yeast HomRec with mutated POL3Exo
BWB157	Rv-Herr-BB-HomRec-V2	AGGATGTGCTATTAGGTTACGA	Alternative Primer3 designed linearization of Herr BB for yeast HomRec with mutated POL3Exo
BWB158	Fw-Herr-BB-HomRec-V3	TTTACTGTTTGAAAGACGC	Alternative NEB designed linearization of Herr BB for yeast HomRec with mutated POL3Exo
BWB159	Rv-Herr-BB-HomRec-V3	AGGATGTGCTATTAGGTTAC	Alternative NEB designed linearization of Herr BB for yeast HomRec with mutated POL3Exo
BWB160	Fw-POL3-Herr-MV2-NEB	TGATATTGACAGGTTAAAAACCGTTAAGCAAG	MV2 Mutations on actual Herr BB and not on pET Exo version
BWB161	Rv-POL3-Herr-MV2-NEB	CCGTTACCAGTCACCTTTAGCGCCTTTGC	MV2 Mutations on actual Herr BB and not on pET Exo version
BWB162	Fw-Herr-HomRec-Lin-V4	GAAGAAGGTTGGCCGTTTACTG	Herr BB linearization for Home rec of POL3Exo shifted inward by 10 bp
BWB163	Rv-Herr-HomRec-Lin-V4	CAATCACCCTCAGCAGGATG	Herr BB linearization for Home rec of POL3Exo shifted inward by 10 bp
BWB164	Fw-POL3-NtermDel67aa	ATGGGTACGCAATTAGAG	Deletion of N-term of POL3 to match 2009 crystal structure
BWB165	Rv-POL3-NtermDel67aa	TGCTGTGCGTATATGTATAAAG	Deletion of N-term of POL3 to match 2009 crystal structure
BWB166	Fw-POL3-CtermDel@985	TAAAAAACGATAGGGTGG	Deletion of C-term of POL3 to match 2009 crystal structure
BWB167	Rv-POL3-CtermDel@985	CACAACGAACATACCGTTC	Deletion of C-term of POL3 to match 2009 crystal structure
BWB168	Fw-POL3-BetaHairpin-Del	TGAAACCAAAAATGTCAATATTG	Deletion of Beta hairpin so that it potentially doesn't interact with the DNA coming through
BWB169	Rv-POL3-BetaHairpin-Del	CCGAACACAGACTCTTTAATTTC	Deletion of Beta hairpin so that it potentially doesn't interact with the DNA coming through
BWB170	Fw-GST into pET28 BB	TGAGATCCGGCTGCTAACAA	Initial attempt to put GST into the pET vector
BWB171	Rv-GST into pET28 BB	GGTATATCTCCTTCTTAAAGT	Initial attempt to put GST into the pET vector
BWB172	Fw-GST into pET28 Gib	ATGTCCCCTATACTAGGTTA	Initial attempt to put GST into the pET vector
BWB173	Rv-GST into pET28 Gib	TTTTGGAGGATGGTCGCCAC	Initial attempt to put GST into the pET vector
BWB174	Fw-pET GST Linker POL3 -8aa BB	AACAATTAAGCAAATGGTAAtgagatccggctgctaacaa	BB for pET to get GST-linker-POL3 - 8aa
BWB175	Rv-pET GST Linker POL3 -8aa BB	taacctagtataggggacatggtatatctccttcttaaagttaaaca	BB for pET to get GST-linker-POL3 - 8aa
BWB176	Fw-GST Linker POL3 8aa into pET	ctttaagaaggagatataccatgtcccctatactaggttattg	To put GST-linker-POL3 -8aa into pET
BWB177	Rv-GST Linker POL3 8aa into pET	ttgttagcagccggatctcaTTACCATTTGCTTAATTGTTCTACT	To put GST-linker-POL3 -8aa into pET
BWB178	Fw-pET GST Linker BB	tagaacaattaagcaaatggAAtgagatccggctgctaacaaagc	BB for pET GST-Linker to swap in N-terminal del POL3
BWB179	Rv-pET GST Linker BB	gactctaattgcgtacccatGGAACCGACTGATGCGCGCC	BB for pET GST-Linker to swap in N-terminal del POL3
BWB180	Fw-POL3 Nterm Del into pET GST	GGCGCGCATCAGTCGGTTCCatgggtacgcaattagagtc	Insert POL3 N-terminal deltion for pET GST
BWB181	Rv-POL3 Nterm Del into pET GST	gttagcagccggatctcaTTccatttgcttaattgttctacttt	Insert POL3 N-terminal deltion for pET GST
BWB182	Fw-pET GST Linker BB for Nterm Del Codon Opt POL3 Gib	AACAGCTGAGCAAATGGTAAAAtgagatccggctgctaacaaagc	Backbone for putting codon optimized Nterm deleted POL3 into pET-GST-linker
BWB183	Rv-pET GST Linker BB for Nterm Del Codon Opt POL3 Gib	CTTTCCAGCTGGGTGCCCATGGAACCGACTGATGCGCGCC	Backbone for putting codon optimized Nterm deleted POL3 into pET-GST-linker
BWB184	Fw-Nterm Codon Opt POL3 for Gib into pET GST Linker	GGCGCGCATCAGTCGGTTCCATGGGCACCCAGCTGGAAAG	Insert for gibson of putting codon optimized Nterm deleted POL3 into pET-GST-linker
BWB185	Rv-Nterm Codon Opt POL3 for Gib into pET GST Linker	gttagcagccggatctcaTTTTACCATTTGCTCAGCTGTTCC	Insert for gibson of putting codon optimized Nterm deleted POL3 into pET-GST-linker
BWB186**	Fw-Cterm Del for pET GST linker NtermDel POL3	TAAgagatccggctgctaac	To delete C-terminus off of POL3 Nterm Del in the pET GST linker vector
BWB187	Rv-Cterm Del for pET GST linker NtermDel POL3	cacaacgaacataccgttcg	To delete C-terminus off of POL3 Nterm Del in the pET GST linker vector
BWB188	Fw- Revert Exo- to active in codon optimized E. coli	attgaaTGTGCAGGTCGTATTGGT	Revert back exo - on the codon optimized for E. coli verison of POL3
BWB189	Rv- Revert Exo- to active in codon optimized E. coli	atcaaaGCTCATAATACGCAGCGG	Revert back exo - on the codon optimized for E. coli verison of POL3
BWB190	Rv-pET GST linkeer POL3 Stop codon back	ccatttgcttaattgttctactttc	Gain back the stop codon in pET-GST-linker-POL3 yeast codon with N-term del only
BWB191	Rv-pET GST linker POL3 Codon Opt C term Del	CACCACGAACATACCATTGG	Delete C-term of POL3 in the codon optimized pET GST linker POL3 Nterm del.
BWB192	Fw-Stop Codon repair POL3 yeast codon pET GST	TAAtgagatccggctgctaac	Repair stop codon in pET-GST-linker constructs
BWB193	Fw-Sq-pET GST Linker POL3 Codon Opt 1	tgtatgacgctcttgatgtt	Sequencing primer for pET GST POL3 codon opt
BWB194	Fw-Sq-pET GST Linker POL3 Codon Opt 1	GTTCTGTGTAATGTTACCGG	Sequencing primer for pET GST POL3 codon opt
BWB195	Fw-Sq-pET GST Linker POL3 Codon Opt 1	TTGCATGTGCAGGTCGTATT	Sequencing primer for pET GST POL3 codon opt
BWB196	Fw-Sq-pET GST Linker POL3 Codon Opt 1	GCATTATTAGCGATCTGCAG	Sequencing primer for pET GST POL3 codon opt
BWB197	Fw-Sq-pET GST Linker POL3 Codon Opt 1	GATTAGCGCACGTAAACGTG	Sequencing primer for pET GST POL3 codon opt
BWB198	Fw-Sq-pET GST Linker POL3 Codon Opt 1	GCCTGGTTAGCATTGTTATG	Sequencing primer for pET GST POL3 codon opt
BWB199	Fw-Sq-pET GST Linker POL3 Codon Opt 1	GGTGAAGGTCCGCTGTGTAG	Sequencing primer for pET GST POL3 codon opt
BWB200	Fw-Sq pET GST POL3 Yeast Codon 1	ctggcgctaagaaaccattc	Sequencing primer for pET GST POL3 yeast codon middle.
BWB201	Fw-pET C.O. Ndel Cdel GSTdel	ATGGGCACCCAGCTGGAAAG	For deletion of GST tage cleavage site and linke from codon opt. POL3 N and C-terminal deletion
BWB202	Rv-pET C.O. Ndel Cdel GSTdel	ggtatatctccttcttaaagttaaacaaaattatttc	For deletion of GST tage cleavage site and linke from codon opt. POL3 N and C-terminal deletion
BWB211	Fw-Mut-pET-GST-POL3-N,C del-G427D	TCCGTATTTCgatCGCCTGAAAA	For mutating the G427 to D in the context of the pET-GST-POL3 vector for PURE. N, C term del
BWB212	Rv-Mut-pET-GST-POL3-N,C del-G427D	AAATCATTAACTTTCAGGGCTTTTG	For mutating the G427 to D in the context of the pET-GST-POL3 vector for PURE. N, C term del
BWB213	Fw-Mut-pET-GST-POL3-N,C del-F426I	TTTTCCGTATattgatCGCCTGAAAAC	59 C NEB, Addition of F426I over the G427D
BWB214	Rv-Mut-pET-GST-POL3-N,C del-F426I	TCATTAACTTTCAGGGCTTTTG	61 C NEB, Addition of F426I over the G427D
BWB215	Fw-Mut-pET-GST-POL3-N,C del-Y425D	tgatCGCCTGAAAACCGTGAAA	63 C NEB, Addition of Y425D with F426I and G427D
BWB216	Rv-Mut-pET-GST-POL3-N,C del-Y425D	atatcCGGAAAATCATTAACTTTCAGG	63 C NEB, Addition of Y425D with F426I and G427D
BWB217	Fw-Mut-pET-GST-POL3-N,C del-P424G	attgatCGCCTGAAAACCGTGAAA	59 C NEB, Addition of P424G with Y425D, F426I, and G427D
BWB218	Rv-Mut-pET-GST-POL3-N,C del-P424G	atcaccAAAATCATTAACTTTCAGGGC	58 C NEB, Addition of P424G with Y425D, F426I, and G427D
BWB219	Fw-Mut-pET-GST-POL3-N,C del-F423N,D422G	gatattgatCGCCTGAAAACCGTGAAA	63 C NEB, addition of F423N, D422G with P424G, Y425D, F426I, and G427D
BWB220	Rv-Mut-pET-GST-POL3-N,C del-F423N,D422G	accgttaccATTAACTTTCAGGGCTTTTGC	61 C NEB, addition of F423N, D422G with P424G, Y425D, F426I, and G427D
BWB221	Fw-Mut-pET-GST-POL3-CONC-K416E	GAATCGTGCAgaaGCCCTGAAAG	64 C NEB, addition of K416E to F423N, D422G, P424G, Y425D, F426I, and G427D
BWB222	Rv-Mut-pET-GST-POL3-CONC-K416E	AGCAGATACGGAATATCGAAATTG	63 C NEB, addition of K416E to F423N, D422G, P424G, Y425D, F426I, and G427D
BWB225	Fw-pET-POL3-GST-CONC-Full EF-Hand	gttaccGGTAACGGTGATATTGATCG	Addition of L418F, K419S, and N421T to EF-hand of K416E.
BWB226	Rv-pET-POL3-GST-CONC-Full EF-Hand	gctaaaGGCTTCTGCACGATTCAG	Addition of L418F, K419S, and N421T to EF-hand of K416E.
BWB227	Fw-pET-POL3-GST-CONC-Exo-	tgcaTGTGCAGGTCGTATTGGT	Make exo minus version of pET-GST-POL3-CONC
BWB228	Rv-pET-POL3-GST-CONC-Exo-	attgcAAAGCTCATAATACGCAGC	Make exo minus version of pET-GST-POL3-CONC
BWB229	Fw-pET-GST-POL3-CONC-ActiveSite1-D608A	TGCCACCCTGgccTTTAATAGCC	Deactivate POL3 on CONC vector, D608A
BWB230	Rv-pET-GST-POL3-CONC-ActiveSite1-D608A	ATCGGAACATCATAATAACC	Deactivate POL3 on CONC vector, D608A
BWB231	Fw-pET-GST-POL3-CONC-ActiveSite2-D764A	TGGTGATACCgcaAGCGTTATGG	Deactivate POL3 on CONC vector, D764A
BWB232	Rv-pET-GST-POL3-CONC-ActiveSite2-D764A	TAAACCACAACGGCATCATG	Deactivate POL3 on CONC vector, D764A
BWB233	Fw-pET-GST-POL3-CONC-ActiveSite3-E800A,E802A	cgcaAAAGCCTATTTTCCGTAC	Deactivate POL3 on CONC vector, E800A,E802A
BWB234	Rv-pET-GST-POL3-CONC-ActiveSite3-E800A,E802A	aaggcCAGATTAATCGGATGTTTAAAC	Deactivate POL3 on CONC vector, E800A,E802A
BWB375	Fw-Gib-POL3 CONC-pET His	CCAATGGTATGTTCGTGGTGGGATCTcatcaccatcatca	For inserting POL3 CONC Wt into the AlsS expression vector with His tag
BWB376	Rv-Gib-POL3 CONC-pET His	CTTTCCAGCTGGGTGCCCATAGATCCTCCTTATGTGTGTTAT	For inserting POL3 CONC Wt into the AlsS expression vector with His tag
BWB377	Fw-POL3 CONC into pET His	AACACACATAAGGAGGATCTATGGGCACCCAGCTGGAAAG	For inserting POL3 CONC Wt into the AlsS expression vector with His tag
BWB378	Rv-POL3 CONC into pET His	tgatgatggtgatgAGATCCCACCACGAACATACCATTGGC	For inserting POL3 CONC Wt into the AlsS expression vector with His tag
BWB379	Rv-pETJ-AlsS-BB for GST-POL3 CONC WT	taacctagtataggggacatAGATCCTCCTTATGTGTGTTAT	PAIR WITH BWB375.
BWB380	Fw-GST-linker-POL3 CONC WT	AACACACATAAGGAGGATCTatgtcccctatactaggttattg	Pair with BWB378.
BWB381	Fw-POL3 (CONC) WT-pET28a-rmv GST linker	ATGGGCACCCAGCTGGAAAG	To remove the GST from this vector. Has poor homodimer.
BWB382	Rv-POL3 (CONC) WT-pET28a-rmv GST linker	ggtatatctccttcttaaagttaaac	To remove the GST from this vector.
BWB383	Fw-pETJ-POL3 (CONC) WT - add N-term His	tcaccacggatctATGGGCACCCAGCTGGAA	Says to use Ta of 67. For adding N-term His for pETJ POL3 expression vector.
BWB384	Rv-pETJ-POL3 (CONC) WT - add N-term His	tgatggtgatgcatAGATCCTCCTTATGTGTGTTATATAGATCTAC	Says to use Ta of 67. For adding N-term His for pETJ POL3 expression vector.
BWB459	Fw-StrepII C term POL3 CONC	cagttcgaaaaaTAAGAGATCCGGCTGCTA	NEB says 63 for Ta. For putting a strepII tag at the end of POL3 CONC in the pET vector (normal pET28)
BWB460	Rv-StrepII C term POL3 CONC	cgggtggctccaCACCACGAACATACCATTG	NEB says 61 for Ta. For putting a strepII tag at the end of POL3 CONC in the pET vector (normal pET28)
BWB461	Fw-StrepII N term POL3 CONC No other tags	cagttcgaaaaaGGCACCCAGCTGGAAAGC	NEB says 70 for Ta. For putting a strepII tag at the front of POL3 CONC not tags in the pET28a vector.
BWB462	Rv-StrepII N term POL3 CONC No other tags	cgggtggctccaCATGGTATATCTCCTTCTTAAAGTTAAACAAAATTATTTC	NEB says 65 for Ta. For putting a strepII tag at the front of POL3 CONC not tags in the pET28a vector.
BWB463	Fw-StrepII N term GST POL3 CONC	cagttcgaaaaaTCCCCTATACTAGGTTATTG	NEB says 59 for Tac. For putting a strepII tag in front of the GST on POL3 CONC, still would have cleavage site post
BWB464	Rv-StrepII N term GST POL3 CONC	cgggtggctccaCATGGTATATCTCCTTCTTAAAG	NEB says 58 for Tac. For putting a strepII tag in front of the GST on POL3 CONC, still would have cleavage site post
BWB657	Rv-Sq-pBJ842	GTCGAGTGGGTTGCACAAGG	Trying to sequence the pBJ842 vector from Prakash.
BWB658	Fw-Sq-pBJ842-2	GCATCTGTGCGGTATTTCAC	Trying to sequence the pBJ842 vector from Prakash.
BWB659	Fw-Sq-pBJ842-3	CGATGCCCTTGAGAGCCTTC	Trying to sequence the pBJ842 vector from Prakash.
BWB660	Rv-Sq-pBJ842-4	GAATAGTGTATGCGGCGACC	Trying to sequence the pBJ842 vector from Prakash.
BWB685	Fw-BB-pBJ842 Gib POL3 YCNC	acggtatgttcgttgtgTAACCGGGAAATAAATTGAATTGAATTGAAATCGAT	BB to linearize pBJ842 for POL3 YCNC
BWB686	Rv-BB-pBJ842 Gib POL3 YCNC	gactctaattgcgtacccatATCTCCCCCGGGACCCTGGA	BB to linearize pBJ842 for POL3 YCNC
BWB687	Fw-POL3 YCNC-IN-Gib-pBJ842	TCCAGGGTCCCGGGGGAGATatgggtacgcaattagagtc	Insert of POL3 YCNC for pBJ842
BWB688	Rv-POL3 YCNC-IN-Gib-pBJ842	CAATTCAATTTATTTCCCGGTTAcacaacgaacataccgt	Insert of POL3 YCNC for pBJ842
BWB697	Fw-Sq-pBJ842-POL3-5	GACAGCTTCAAGGATCGCTC	Additional sequencing of pBJ842 with POL3 inserted.
BWB792	Fw-GGSGG to StrepII pET POL3 CONC WT	CGGCGGTtggagccacccgcagttcg	To add GGSGG linker on the C term before the StrepII Tag
BWB793	Rv-GGSGG to StrepII pET POL3 CONC WT	CTACCGCCCACCACGAACATACCATTGGC	To add GGSGG linker on the C term before the StrepII Tag
BWB802	Fw-TwinStrep-on-GGSGGStrepII	tccgcgtggtcccacccacagtttgaaaagTAAGAGATCCGGCTGCTA	Creation of Twin StrepII Tag that is apparently has greater affinity for column
BWB803	Rv-TwinStrep-on-GGSGGStrepII	ccctcccgagccacccccgcttcctcccccTTTTTCGAACTGCGGGTG	Creation of Twin StrepII Tag that is apparently has greater affinity for column
BWB827	Fw-pET-GST-POL3-GGSGG-His sub for StrepII	catcaccacTAAGAGATCCGGCTGCTAACAAAGCCC	Swap out the StrepII tag from the GGSGG-StrepII Cterminal version of GST-POL3
BWB828	Rv-pET-GST-POL3-GGSGG-His sub for StrepII	atggtgatgACCGCCGCTACCGCCCAC	Swap out the StrepII tag from the GGSGG-StrepII Cterminal version of GST-POL3
BWB1295	Fw-T7 to Trc on pET28	ccggctcgtataatgGGAATTGTGAGCGGATAAC	For swapping out T7 for Trc as a promoter in pET28a GST-POL3
BWB1296	Rv-T7 to Trc on pET28	atgattaattgtcaaATTTCGCGGGATCGAGAT	For swapping out T7 for Trc as a promoter in pET28a GST-POL3
	Forward Gibson_Fragment_Primer_F1-Pol3-CaM	AAATTTGATAAACTGGGAAGTGGTGGAGGTATGGCG
	Reverse Gibson_Fragment_Primer_F1-Pol3-CaM	CAGACCTTTCTGATCACCTCCACCGGATCCTTTCG
	Reverse Gibson_Vector_Primer_F1-Pol3-CaM	ACCTCCACCACTTCCCAGTTTATCAAATTTATCCGGGTTGG
	Forward Gibson_Vector_Primer_F1-Pol3-CaM	GGATCCGGTGGAGGTGATCAGAAAGGTCTGGCAAGCG
	Forward Gibson_Fragment_Primer_F2-Pol3-CaM	GGTATGTTCGTGGTGGGAAGTGGTGGAGGTATGGCG
	Reverse Gibson_Fragment_Primer_F2-Pol3-CaM	CAGCCGGATCTCTTAACCTCCACCGGATCCTTTCG
	Reverse Gibson_Vector_Primer_F2-Pol3-CaM	ACCTCCACCACTTCCCACCACGAACATACCATTGGCC
	Forward Gibson_Vector_Primer_F2-Pol3-CaM	GGATCCGGTGGAGGTTAAGAGATCCGGCTGCTAACAAAGCCC
	Forward Gibson_Fragment_Primer_F3-Pol3-CaM	GATAGCGAAACCCGTCGTCGTCTGGCAGTTGGAAGTGGTGGAGGTATGGCG
	Reverse Gibson_Fragment_Primer_F3-Pol3-CaM	CAGCGGCAGATATGCATCTTTCAGACAATAACCTCCACCGGATCCTTTCG
	Reverse Gibson_Vector_Primer_F3-Pol3-CaM	AACTGCCAGACGACGACGGGTTTC
	Forward Gibson_Vector_Primer_F3-Pol3-CaM	TATTGTCTGAAAGATGCATATCTGCC
	Forward Gibson_Fragment_Primer_F4-Pol3-CaM	CGTAAATGCCTGGAAGGAAGTGGTGGAGGTATGGCG
	Reverse Gibson_Fragment_Primer_F4-Pol3-CaM	AATCACGGTATCAATACCTCCACCGGATCCTTTCG
	Reverse Gibson_Vector_Primer_F4-Pol3-CaM	ACCTCCACCACTTCCTTCCAGGCATTTACGAAACAGCTG
	Forward Gibson_Vector_Primer_F4-Pol3-CaM	GGATCCGGTGGAGGTATTGATACCGTGATTCCGAATATGCAG
	Forward Gibson_Fragment_Primer_F5-Pol3-CaM	ATTATGAGCTTTGATGGAAGTGGTGGAGGTATGGCG
	Reverse Gibson_Fragment_Primer_F5-Pol3-CaM	ACCTGCACATTCAATACCTCCACCGGATCCTTTCG
	Reverse Gibson_Vector_Primer_F5-Pol3-CaM	ACCTCCACCACTTCCATCAAAGCTCATAATACGCAGCG
	Forward Gibson_Vector_Primer_F5-Pol3-CaM	GGATCCGGTGGAGGTATTGAATGTGCAGGTCGTATTGGTGTTTTTCC
	Forward Gibson_Fragment_Primer_F6-Pol3-CaM	ATTGCATATACCCTGGGAAGTGGTGGAGGTATGGCG
	Reverse Gibson_Fragment_Primer_F6-Pol3-CaM	ATCAACCATCAGACGACCTCCACCGGATCCTTTCG
	Reverse Gibson_Vector_Primer_F6-Pol3-CaM	ACCTCCACCACTTCCCAGGGTATATGCAATATTATCATAGGTGGTGG
	Forward Gibson_Vector_Primer_F6-Pol3-CaM	GGATCCGGTGGAGGTCGTCTGATGGTTGATTGTGGTATTGT
	Forward Gibson_Fragment_Primer_F7-Pol3-CaM	AGTGATGATCAGTATGGAAGTGGTGGAGGTATGGCG
	Reverse Gibson_Fragment_Primer_F7-Pol3-CaM	AACGGTTGCACCTTCACCTCCACCGGATCCTTTCG
	Reverse Gibson_Vector_Primer_F7-Pol3-CaM	ACCTCCACCACTTCCATACTGATCATCACTTGCCTGGC
	Forward Gibson_Vector_Primer_F7-Pol3-CaM	GGATCCGGTGGAGGTGAAGGTGCAACCGTTATTGAACCGAT
	Forward Gibson_Fragment_Primer_Part 1_F8-Pol3-CaM	TGTTACCGGTGTTCCGTTTAGCTATGGAAGTGGTGGAGGTATGG
	Reverse Gibson_Fragment_Primer_Part 1_F8-Pol3-CaM	ATCTGCTGACCACGTGCCAGCAGACCTCCACCGGATCCTTTCG
	Forward Gibson_Fragment_Primer_Part 2_F8-Pol3-CaM	GGCACTGGTGAACTATACCGAAATGGCACGTGTTACCGGTGTTCCGTTTAGC
	Reverse Gibson_Fragment_Primer_Part 2_F8-Pol3-CaM	CATTTACGAAACAGCTGGCTAACAACTTTAATCTGCTGACCACGTGCCAG
	Reverse Gibson_Vector_Primer_F8-Pol3-CaM	CGTGCCATTTCGGTATAGTTCAC
	Forward Gibson_Vector_Primer_F8-Pol3-CaM	TAAAGTTGTTAGCCAGCTGTTTCG
	Forward Gibson_Fragment_Primer_F9-Pol3-CaM	GAAATTAAAGAAAGCGGAAGTGGTGGAGGTATGGCG
	Reverse Gibson_Fragment_Primer_F9-Pol3-CaM	TTTGCTGCTAAACACACCTCCACCGGATCCTTTCG
	Reverse Gibson_Vector_Primer_F9-Pol3-CaM	ACCTCCACCACTTCCGCTTTCTTTAATTTCTTGTTTCACGGTTTT
	Forward Gibson_Vector_Primer_F9-Pol3-CaM	GGATCCGGTGGAGGTGTGTTTAGCAGCAAAGCATATGGCAC
	Forward Gibson_Fragment_Primer_F10-Pol3-CaM	ATTCCGAATATGCAGGGAAGTGGTGGAGGTATGGCG
	Reverse Gibson_Fragment_Primer_F10-Pol3-CaM	ATCACTTGCCTGGCTACCTCCACCGGATCCTTTCG
	Reverse Gibson_Vector_Primer_F10-Pol3-CaM	ACCTCCACCACTTCCCTGCATATTCGGAATCACGGTATCAA
	Forward Gibson_Vector_Primer_F10-Pol3-CaM	GGATCCGGTGGAGGTAGCCAGGCAAGTGATGATCAG
	Forward Gibson_Fragment_Primer_F11-Pol3-CaM	ATTATTGGTGATAAAGGAAGTGGTGGAGGTATGGCG
	Reverse Gibson_Fragment_Primer_F11-Pol3-CaM	CATACCATTGGCCTGACCTCCACCGGATCCTTTCG
	Reverse Gibson_Vector_Primer_F11-Pol3-CaM	ACCTCCACCACTTCCTTTATCACCAATAATCGGTGCCACAATG
	Forward Gibson_Vector_Primer_F11-Pol3-CaM	GGATCCGGTGGAGGTCAGGCCAATGGTATGTTCGTGG
	Forward Gibson_Fragment_Primer_Part 1_F12-Pol3-CaM	CAAAAATGTGAATATTGATGGTCGTCTGCAGCTGGATGGAAG
	Reverse Gibson_Fragment_Primer_Part 1_F12-Pol3-CaM	AACGCAGTTTATATTCACGCTGGATAAACTGCAGCAGACCTCCAC
	Forward Gibson_Fragment_Primer_Part 2_F12-Pol3-CaM	TAGCAGCAAAGCATATGGCACCCGTGAAACCAAAAATGTGAATATTGATGGTCGTC
	Reverse Gibson_Fragment_Primer_Part 2_F12-Pol3-CaM	AATGTGCGCTAACTGCATTCAGGGTATAGGAACGCAGTTTATATTCACGCTGG
	Reverse Gibson_Vector_Primer_F12-Pol3-CaM	GTTTCACGGGTGCCATATGC
	Forward Gibson_Vector_Primer_F12-Pol3-CaM	CCTATACCCTGAATGCAGTTAGC
	Forward Gibson_Fragment_Primer_F13-Pol3-CaM	GTTACCGGCTTTAAAGGAAGTGGTGGAGGTATGGCG
	Reverse Gibson_Fragment_Primer_F13-Pol3-CaM	CACATACAGATAGTTACCTCCACCGGATCCTTTCG
	Reverse Gibson_Vector_Primer_F13-Pol3-CaM	ACCTCCACCACTTCCTTTAAAGCCGGTAACATTACACAGAACG
	Forward Gibson_Vector_Primer_F13-Pol3-CaM	GGATCCGGTGGAGGTAACTATCTGTATGTGCCTGCACC
	Forward Gibson_Fragment_Primer_F14-Pol3-CaM	GCAATGGATCTGGGCGGAAGTGGTGGAGGTATGGCG
	Reverse Gibson_Fragment_Primer_F14-Pol3-CaM	TTTTGCTGCTTCGGTACCTCCACCGGATCCTTTCG
	Reverse Gibson_Vector_Primer_F14-Pol3-CaM	ACCTCCACCACTTCCGCCCAGATCCATTGCTTCTTTCAG
	Forward Gibson_Vector_Primer_F14-Pol3-CaM	GGATCCGGTGGAGGTACCGAAGCAGCAAAATATGTTAGCAC
	Forward Gibson_Fragment_Primer_F15-Pol3-CaM	TTTGTTACCACCAAACGTCGTCGTGGTATTGGAAGTGGTGGAGGTATGGCG
	Reverse Gibson_Fragment_Primer_F15-Pol3-CaM	GCTAATCAGTTCATCCAGAATAATCGGCAGACCTCCACCGGATCCTTTCG
	Reverse Gibson_Vector_Primer_F15-Pol3-CaM	AATACCACGACGACGTTTGG
	Forward Gibson_Vector_Primer_F15-Pol3-CaM	CTGCCGATTATTCTGGATGAACTG
	Forward Gibson_Fragment_Primer_F16-Pol3-CaM	AAACTGATGGCACTGGGAAGTGGTGGAGGTATGGCG
	Reverse Gibson_Fragment_Primer_F16-Pol3-CaM	TTCGGTATAGTTCACACCTCCACCGGATCCTTTCG
	Reverse Gibson_Vector_Primer_F16-Pol3-CaM	ACCTCCACCACTTCCCAGTGCCATCAGTTTTTCCATCAG
	Forward Gibson_Vector_Primer_F16-Pol3-CaM	GGATCCGGTGGAGGTGTGAACTATACCGAAATGGCACGTG
	Forward Gibson_Fragment_Primer_F17-Pol3-CaM	GTTCCGATTGCCACCGGAAGTGGTGGAGGTATGGCG
	Reverse Gibson_Fragment_Primer_F17-Pol3-CaM	GCTATTAAAATCCAGACCTCCACCGGATCCTTTCG
	Reverse Gibson_Vector_Primer_F17-Pol3-CaM	ACCTCCACCACTTCCGGTGGCAATCGGAACATCATAATAACC
	Forward Gibson_Vector_Primer_F17-Pol3-CaM	GGATCCGGTGGAGGTCTGGATTTTAATAGCCTGTATCCGAGCA
	Forward Gibson_Fragment_Primer_F18-Pol3-CaM	CGTCAGCTGGCACTGGGAAGTGGTGGAGGTATGGCG
	Reverse Gibson_Fragment_Primer_F18-Pol3-CaM	ATTTGCGCTAATTTTACCTCCACCGGATCCTTTCG
	Reverse Gibson_Vector_Primer_F18-Pol3-CaM	ACCTCCACCACTTCCCAGTGCCAGCTGACGAC
	Forward Gibson_Vector_Primer_F18-Pol3-CaM	GGATCCGGTGGAGGTAAAATTAGCGCAAATAGCGTTTATGGTTT
	Forward Gibson_Fragment_Primer_F19-Pol3-CaM	GATCAGTATGAAGGTGGAAGTGGTGGAGGTATGGCG
	Reverse Gibson_Fragment_Primer_F19-Pol3-CaM	TTCAATAACGGTTGCACCTCCACCGGATCCTTTCG
	Reverse Gibson_Vector_Primer_F19-Pol3-CaM	ACCTCCACCACTTCCACCTTCATACTGATCATCACTTGCCT
	Forward Gibson_Vector_Primer_F19-Pol3-CaM	GGATCCGGTGGAGGTGCAACCGTTATTGAACCG
